# Antiviral Drug Screen of Kinase inhibitors Identifies Cellular Signaling Pathways Critical for SARS-CoV-2 Replication

**DOI:** 10.1101/2020.06.24.150326

**Authors:** Gustavo Garcia, Arun Sharma, Arunachalam Ramaiah, Chandani Sen, Donald Kohn, Brigitte Gomperts, Clive N. Svendsen, Robert D Damoiseaux, Vaithilingaraja Arumugaswami

## Abstract

Emergence of a highly contagious novel coronavirus, SARS-CoV-2 that causes COVID-19, has precipitated the current global health crisis with over 479,000 deaths and more than 9.3 million confirmed cases. Currently, our knowledge of the mechanisms of COVID-19 disease pathogenesis is very limited which has hampered attempts to develop targeted antiviral strategies. Therefore, we urgently need an effective therapy for this unmet medical need. Viruses hijack and dysregulate cellular machineries in order for them to replicate and infect more cells. Thus, identifying and targeting dysregulated signaling pathways that have been taken over by viruses is one strategy for developing an effective antiviral therapy. We have developed a high-throughput drug screening system to identify potential antiviral drugs targeting SARS-CoV-2. We utilized a small molecule library of 430 protein kinase inhibitors, which are in various stages of clinical trials. Most of the tested kinase antagonists are ATP competitive inhibitors, a class of nucleoside analogs, which have been shown to have potent antiviral activity. From the primary screen, we have identified 34 compounds capable of inhibiting viral cytopathic effect in epithelial cells. Network of drug and protein relations showed that these compounds specifically targeted a limited number of cellular kinases. More importantly, we have identified mTOR-PI3K-AKT, ABL-BCR/MAPK, and DNA-Damage Response (DDR) pathways as key cellular signaling pathways critical for SARS-CoV-2 infection. Subsequently, a secondary screen confirmed compounds such as Berzosertib (VE-822), Vistusertib (AZD2014), and Nilotinib with anti SARS-CoV-2 activity. Finally, we found that Berzosertib, an ATR kinase inhibitor in the DDR pathway, demonstrated potent antiviral activity in a human epithelial cell line and human induced pluripotent stem cell (hIPSC)-derived cardiomyocytes. These inhibitors are already in clinical trials of phase 2 or 3 for cancer treatment, and can be repurposed as promising drug candidates for a host-directed therapy of SARS-CoV-2 infection. In conclusion, we have identified small molecule inhibitors exhibiting anti SARS-CoV-2 activity by blocking key cellular kinases, which gives insight on important mechanism of host-pathogen interaction. These compounds can be further evaluated for the treatment of COVID-19 patients following additional in vivo safety and efficacy studies.

**Disclosures:** None declared.
