## Supplementary Table 1 for "Antiviral Drug Screen of Kinase inhibitors Identifies Cellular Signaling Pathways Critical for SARS-CoV-2 Replication"

### Sheet: Table 1 430
											Product Name
										1	Cediranib (AZD2171)
										2	Dovitinib (TKI-258, CHIR-258)
										3	PD184352 (CI-1040)
										4	Dasatinib
										5	Ridaforolimus (Deforolimus, MK-8669)
										6	Gefitinib (ZD1839)
										7	Imatinib Mesylate (STI571)
										8	Lapatinib (GW-572016) Ditosylate
										9	Motesanib Diphosphate (AMG-706)
										10	Nilotinib (AMN-107)
										11	NVP-AEW541
										12	Pazopanib HCl
										13	PD0325901
										14	PI-103
										15	Rapamycin (Sirolimus)
										16	Sorafenib Tosylate
										17	Sunitinib Malate
										18	Temsirolimus (CCI-779, NSC 683864)
										19	VX-680 (Tozasertib, MK-0457)
										20	Y-27632 2HCl
										21	Enzastaurin (LY317615)
										22	AC480 (BMS-599626)
										23	Masitinib (AB1010)
										24	GDC-0941
										25	SL-327
										26	Crizotinib (PF-02341066)
										27	PHA-665752
										28	ZSTK474
										29	SB216763
										30	SB203580
										31	SB202190 (FHPI)
										32	MK-2206 2HCl
										33	SU11274
										34	Brivanib (BMS-540215)
										35	Refametinib (RDEA119, Bay 86-9766)
										36	OSI-906 (Linsitinib)
										37	KU-55933 (ATM Kinase Inhibitor)
										38	GSK1904529A
										39	PF-04217903
										40	MLN8054
										41	Vatalanib (PTK787) 2HCl
										42	U0126-EtOH
										43	ZM 447439
										44	GDC-0879
										45	LY294002
										46	OSU-03012 (AR-12)
										47	Danusertib (PHA-739358)
										48	BI 2536
										49	Foretinib (GSK1363089)
										50	GSK690693
										51	JNJ-38877605
										52	Triciribine
										53	Cabozantinib (XL184, BMS-907351)
										54	Everolimus (RAD001)
										55	BMS-754807
										56	Alisertib (MLN8237)
										57	AT9283
										58	Brivanib Alaninate (BMS-582664)
										59	AG-490 (Tyrphostin B42)
										60	SNS-032 (BMS-387032)
										61	Barasertib (AZD1152-HQPA)
										62	PLX-4720
										63	Roscovitine (Seliciclib,CYC202)
										64	SNS-314 Mesylate
										65	Lenvatinib (E7080)
										66	CP-724714
										67	TGX-221
										68	WZ3146
										69	CYC116
										70	WZ4002
										71	PD98059
										72	Regorafenib (BAY 73-4506)
										73	WZ8040
										74	ENMD-2076
										75	CUDC-101
										76	Tivozanib (AV-951)
										77	YM201636
										78	OSI-930
										79	KU-0063794
										80	Flavopiridol (Alvocidib)
										81	BX-912
										82	Genistein
										83	TG100-115
										84	MGCD-265
										85	Rigosertib (ON-01910)
										86	Ki8751
										87	Ruxolitinib (INCB018424)
										88	Pelitinib (EKB-569)
										89	Aurora A Inhibitor I
										90	PHA-680632
										91	VX-745
										92	Thiazovivin
										93	SP600125
										94	AZD6482
										95	TSU-68 (SU6668, Orantinib)
										96	GSK429286A
										97	Pimasertib (AS-703026)
										98	HMN-214
										99	AEE788 (NVP-AEE788)
										100	PHA-793887
										101	PIK-93
										102	Ponatinib (AP24534)
										103	SAR245409 (XL765)
										104	AT7519
										105	Quizartinib (AC220)
										106	Hesperadin
										107	BIX 02188
										108	BIX 02189
										109	AZD7762
										110	R406 (free base)
										111	CP-673451
										112	AZD8055
										113	PHT-427
										114	KRN 633
										115	AT7867
										116	BMS-777607
										117	PD318088
										118	KU-60019
										119	BS-181 HCl
										120	Fasudil (HA-1077) HCl
										121	BIRB 796 (Doramapimod)
										122	Tie2 kinase inhibitor
										123	H 89 2HCl
										124	TWS119
										125	Acadesine
										126	PF-573228
										127	BMS-265246
										128	Lapatinib
										129	AZD8330
										130	KW-2449
										131	RAF265 (CHIR-265)
										132	AZD1480
										133	PF-4708671
										134	LY2784544
										135	AST-1306
										136	AZD8931 (Sapitinib)
										137	GSK461364
										138	R406
										139	SGI-1776 free base
										140	BMS-794833
										141	NVP-BHG712
										142	OSI-420
										143	PIK-293
										144	AZ 960
										145	Mubritinib (TAK 165)
										146	PP242
										147	CYT387
										148	SB590885
										149	Apatinib
										150	CAL-101 (Idelalisib, GS-1101)
										151	PIK-294
										152	Telatinib
										153	Volasertib (BI 6727)
										154	Palomid 529 (P529)
										155	Degrasyn (WP1130)
										156	BKM120 (NVP-BKM120, Buparlisib)
										157	Asiatic Acid
										158	Honokiol
										159	Indirubin
										160	Quercetin
										161	LY2603618
										162	DCC-2036 (Rebastinib)
										163	CCT128930
										164	A66
										165	GSK2126458 (GSK458)
										166	WYE-125132 (WYE-132)
										167	A-674563
										168	AS-252424
										169	PF-00562271 salt
										170	Trametinib (GSK1120212)
										171	Flavopiridol HCl
										172	Ibrutinib (PCI-32765)
										173	AS-604850
										174	CAY10505
										175	CHIR-124
										176	NVP-BSK805 2HCl
										177	R547
										178	WAY-600
										179	TG101209
										180	GDC-0980 (RG7422)
										181	A-769662
										182	CH5132799
										183	KX2-391
										184	GSK1838705A
										185	TAK-901
										186	AMG-900
										187	ZM 336372
										188	PH-797804
										189	Dacomitinib (PF299804, PF299)
										190	AG-1478 (Tyrphostin AG-1478)
										191	SB415286
										192	Crenolanib (CP-868596)
										193	TG101348 (SAR302503)
										194	PHA-767491
										195	PF-04691502
										196	CHIR-98014
										197	AZ 628
										198	AMG-458
										199	BGT226 (NVP-BGT226)
										200	Milciclib (PHA-848125)
										201	Tivantinib (ARQ 197)
										202	Varlitinib
										203	CUDC-907
										204	NVP-BVU972
										205	3-Methyladenine
										206	Dinaciclib (SCH727965)
										207	Dovitinib (TKI-258) Dilactic Acid
										208	MK-5108 (VX-689)
										209	MK-2461
										210	AZD2014
										211	TAK-285
										212	Tofacitinib (CP-690550,Tasocitinib)
										213	Sotrastaurin
										214	WP1066
										215	AZD4547
										216	CEP-33779
										217	Dabrafenib (GSK2118436)
										218	GDC-0068
										219	INK 128 (MLN0128)
										220	BYL719
										221	Tyrphostin AG 879
										222	Torin 2
										223	TAE226 (NVP-TAE226)
										224	Tideglusib
										225	TPCA-1
										226	SAR131675
										227	BI-D1870
										228	Semaxanib (SU5416)
										229	Golvatinib (E7050)
										230	IMD 0354
										231	WHI-P154
										232	GW5074
										233	IKK-16 (IKK Inhibitor VII)
										234	PF-562271
										235	GW441756
										236	Tyrphostin 9
										237	ZM 323881 HCl
										238	ZM 306416
										239	GNF-2
										240	S-Ruxolitinib (INCB018424)
										241	Piceatannol
										242	Schisandrin B (Sch B)
										243	Cabozantinib malate (XL184)
										244	JNK-IN-8
										245	SC-514
										246	Tofacitinib (CP-690550) Citrate
										247	Fingolimod (FTY720) HCl
										248	VX-702
										249	AP26113
										250	AZD2932
										251	MEK162 (ARRY-162, ARRY-438162)
										252	PP2
										253	VS-5584 (SB2343)
										254	CZC24832
										255	IPI-145 (INK1197)
										256	XL019
										257	PD168393
										258	CX-6258 HCl
										259	AZ20
										260	CGI1746
										261	PP1
										262	LY2090314
										263	MK-8745
										264	Tepotinib (EMD 1214063)
										265	RN486
										266	LDK378
										267	GSK2334470
										268	Zotarolimus(ABT-578)
										269	IPA-3
										270	PF-3758309
										271	VE-822
										272	AZD1208
										273	AZD3463
										274	NU6027
										275	MLN2480
										276	TIC10 Analogue
										277	CGK 733
										278	AZD1080
										279	10058-F4
										280	LY2835219
										281	SSR128129E
										282	AVL-292
										283	SKI II
										284	PF-543
										285	GZD824
										286	RKI-1447
										287	BIO
										288	CNX-2006
										289	GF109203X
										290	GSK650394
										291	Skepinone-L
										292	Losmapimod (GW856553X)
										293	Ro3280
										294	AZD2858
										295	CNX-774
										296	PD173955
										297	FRAX597
										298	CO-1686 (AVL-301)
										299	PFK15
										300	TAK-632
										301	AZD9291
										302	WZ4003
										303	HTH-01-015
										304	EHop-016
										305	TG003
										306	ERK5-IN-1
										307	URMC-099
										308	Bay 11-7085
										309	HS-173
										310	GNE-0877
										311	GNE-9605
										312	Sorafenib
										313	KN-62
										314	KN-93 Phosphate
										315	AR-A014418
										316	LDC000067
										317	Uprosertib (GSK2141795)
										318	DDR1-IN-1
										319	JNK Inhibitor IX
										320	XMD8-92
										321	Anacardic Acid
										322	Filgotinib (GLPG0634)
										323	LDN-214117
										324	SU9516
										325	D 4476
										326	PF-431396
										327	GSK2578215A
										328	AZD6738
										329	VX-11e
										330	FIIN-2
										331	Bikinin
										332	BLZ945
										333	LFM-A13
										334	SB239063
										335	ANA-12
										336	Ro-3306
										337	SC1
										338	SU6656
										339	Akti-1/2
										340	Purvalanol A
										341	AMG319
										342	SGI-7079
										343	Ulixertinib (BVD-523, VRT752271)
										344	LJH685
										345	LJI308
										346	ONO-4059
										347	CC-223
										348	GSK621
										349	DASA-58
										350	GSK2292767
										351	STA-21
										352	ETC-1002
										353	PLX7904
										354	AZD3759
										355	VPS34-IN1
										356	Entrectinib (RXDX-101)
										357	GSK2636771
										358	PQ 401
										359	ZM 39923 HCl
										360	SMI-4a
										361	VE-821
										362	AG-18
										363	CEP-32496
										364	AZD5363
										365	TCS 359
										366	Tyrphostin AG 1296
										367	NSC 23766
										368	PRT062607 (P505-15, BIIB057) HCl
										369	Butein
										370	GDC-0349
										371	Cobimetinib (GDC-0973, RG7420)
										372	BMS-345541
										373	ETP-46464
										374	ASP3026
										375	Pacritinib (SB1518)
										376	P276-00
										377	BMS-582949
										378	AMG 337
										379	Oclacitinib
										380	BI-78D3
										381	Olmutinib (HM61713, BI 1482694)
										382	7,8-Dihydroxyflavone
										383	LY3023414
										384	Linifanib (ABT-869)
										385	Axitinib
										386	Saracatinib (AZD0530)
										387	Selumetinib (AZD6244)
										388	Nintedanib (BIBF 1120)
										389	Afatinib (BIBW2992)
										390	BMS-536924
										391	Bosutinib (SKI-606)
										392	AG-1024
										393	Amuvatinib (MP-470)
										394	JNJ-7706621
										395	CHIR-99021 (CT99021)
										396	PD173074
										397	WYE-354
										398	Vemurafenib (PLX4032, RG7204)
										399	BX-795
										400	Chrysophanic Acid
										401	Phenformin HCl
										402	Daphnetin
										403	TAK-733
										404	AZD5438
										405	PP121
										406	OSI-027
										407	Fostamatinib (R788)
										408	PF-477736
										409	Go 6983
										410	BAY 11-7082
										411	Icotinib
										412	CHIR-99021 (CT99021) HCl
										413	TDZD-8
										414	TAK-715
										415	Pazopanib
										416	GNF-5
										417	GNE-7915
										418	Decernotinib (VX-509)
										419	Vacquinol-1
										420	G-749
										421	AT13148
										422	WH-4-023
										423	IM-12
										424	Perifosine (KRX-0401)
										425	Palbociclib (PD-0332991) HCl
										426	LY2228820
										427	Miltefosine
										428	Chloroquine Phosphate
										429	Dorsomorphin 2HCl
										430	APTSTAT3-9R
